# Rapamycin induced autophagy enhances lipid breakdown and ameliorates lipotoxicity in Atlantic salmon cells

**DOI:** 10.1101/2024.12.11.627915

**Authors:** Kanchan Phadwal, Jennifer Haggarty, Dominic Kurian, Judit Aguilar Marti, Ross D. Houston, Mónica B. Betancor, Vicky E. MacRae, Phillip D. Whitfield, Daniel J. Macqueen

## Abstract

Autophagy is a highly conserved cellular recycling process essential for homeostasis in all eukaryotic cells. Lipid accumulation and its regulation by autophagy are key areas of research for understanding metabolic disorders in human and model mammals. However, the role of autophagy in lipid regulation remains poorly characterised in non-model fish species of importance to food production, which could be important for managing health and welfare in aquaculture. Addressing this knowledge gap, we investigate the role of autophagy in lipid regulation using a macrophage-like cell line (SHK-1) from Atlantic salmon (*Salmo salar* L.), the world’s most commercially valuable farmed finfish. Multiple lines of experimental evidence reveal that the autophagic pathway responsible for lipid droplet breakdown is conserved in Atlantic salmon cells. We employed global lipidomics and proteomics analyses on SHK-1 cells subjected to lipid overload, followed by treatment with rapamycin to induce autophagy. This revealed that activating autophagy via rapamycin enhances storage of unsaturated triacylglycerols and suppresses key lipogenic proteins, including fatty acid elongase 6 and acid sphingomyelinase. Moreover, fatty acid elongase 6 was identified as cargo for autophagosomes, suggesting a critical role for autophagy in lipid metabolism in fish. Together, this study establishes a novel model of lipotoxicity and advances understanding of lipid autophagy in fish cells, with significant implications for addressing fish health issues in aquaculture.
