## Supplementary Data 1 for "Rapamycin induced autophagy enhances lipid breakdown and ameliorates lipotoxicity in Atlantic salmon cells"

### Sheet: Up Control v Rapamycin Pos
Compound	m/z	Retention time (min)	Accepted Compound ID	Accepted Description	Species	Adducts	Formula	Mass Error (ppm)	Compound Link	Anova (p)	Max Fold Change	Highest Mean	Lowest Mean	KP_L_01_pos	KP_L_02_pos	KP_L_03_pos	KP_L_04_pos	KP_L_R_02_pos	KP_L_R_03_pos	KP_L_R_04_pos
14.18_623.6224n	646.612	14.183	HMDB0011765	Cer(d18:0/22:0)	Cer 40:0	M+H, M+Na, M+K	C40H81NO3	1.20004	http://nonlinear.com/redirect/outbound?p=hmdb&param=HMDB0011765	0.0175617	1.7722	Control	Rapamycin Treated	1333.41	2236.49	1330.21	1366.13	980.565	834.028	837.3
14.89_651.6535n	674.643	14.8894	HMDB0011768	Cer(d18:0/24:0)	Cer 42:0	M+H, M+Na, M+K	C42H85NO3	0.908498	http://nonlinear.com/redirect/outbound?p=hmdb&param=HMDB0011768	0.0278339	1.55878	Control	Rapamycin Treated	851.315	1365.26	860.501	896.476	689.805	617.012	605.044
11.10_620.5382n	603.535	11.1008	HMDB0007218	DG(18:1(9Z)/18:1(9Z)/0:0)	DG 36:2	M+H-H2O, M+Na, M+K	C39H72O5	0.369801	http://nonlinear.com/redirect/outbound?p=hmdb&param=HMDB0007218	0.00552559	1.55268	Control	Rapamycin Treated	61624.7	69107.9	68879.8	58564.3	34741.8	41068.7	48897.7
13.55_808.6651m/z	808.665	13.5453	LMSP0501AA21	GlcCer(d18:0/22:0)	HexCer 40:0	M+Na	C46H91NO8	1.83783	http://nonlinear.com/redirect/outbound?p=lipidmaps&param=LMSP0501AA21	0.0133187	1.68668	Control	Rapamycin Treated	2636.2	3854.01	2322.94	2642.37	1854.55	1623.56	1615.72
13.43_841.6554n	842.663	13.4309	HMDB0008026	PC(16:1(9Z)/24:1(15Z))	PC 40:2	M+H, M+Na	C48H92NO8P	-0.800299	http://nonlinear.com/redirect/outbound?p=hmdb&param=HMDB0008026	0.000603869	1.8099	Control	Rapamycin Treated	9981.61	11691.3	10735.2	9259.64	5153.93	5772.2	6340.46
12.87_839.6402n	840.647	12.8709	HMDB0008086	PC(18:1(11Z)/22:2(13Z,16Z))	PC 40:3	M+H, M+Na	C48H90NO8P	-0.219164	http://nonlinear.com/redirect/outbound?p=hmdb&param=HMDB0008086	0.00201446	1.51752	Control	Rapamycin Treated	15897.5	18232.4	16438.4	14245.6	9769.08	10996.1	11267.6
13.61_868.6791m/z	868.679	13.6109	HMDB0008349	PC(20:2(11Z,14Z)/22:1(13Z))	PC 42:3	M+H	C50H94NO8P	0.185983	http://nonlinear.com/redirect/outbound?p=hmdb&param=HMDB0008349	0.00695968	1.71736	Control	Rapamycin Treated	3130.24	3740.89	3299.12	2564.59	1525.9	1938.76	2096.86
13.97_828.6848m/z	828.685	13.972	HMDB0011289	PC(P-18:1(11Z)/22:0)	PC 40:1p	M+H	C48H94NO7P	0.887391	http://nonlinear.com/redirect/outbound?p=hmdb&param=HMDB0011289	0.0274158	1.50818	Control	Rapamycin Treated	7485.22	8715.68	8984.04	6321.51	4179.43	5337.24	6151.07
9.99_676.5537n	677.561	9.98942	LMSP03010030	SM(d18:0/14:0)	SM 32:0	M+H, M+Na, M+K	C37H77N2O6P	2.67494	http://nonlinear.com/redirect/outbound?p=lipidmaps&param=LMSP03010030	0.00417086	1.80756	Control	Rapamycin Treated	117033	150744	119609	95988	64198.8	62851.8	73512.5
10.87_704.5842n	705.592	10.8698	LMSP03010004	SM(d18:0/16:0)	SM 34:0	M+H, M+Na	C39H81N2O6P	1.42857	http://nonlinear.com/redirect/outbound?p=lipidmaps&param=LMSP03010004	0.00622066	1.56732	Control	Rapamycin Treated	20256.3	26609.7	19671	19830.5	14947.1	12345.4	14036.5
11.72_733.6216m/z	733.622	11.7242	HMDB0012087	SM(d18:0/18:0)	SM 36:0	M+H	C41H85N2O6P	-0.226288	http://nonlinear.com/redirect/outbound?p=hmdb&param=HMDB0012087	0.0377412	2.66987	Control	Rapamycin Treated	8150.62	11224.5	4966.79	8262.17	5808.26	1547.63	1803
11.16_753.5892m/z	753.589	11.1552	LMSP03010031	SM(d18:0/18:1(9Z))	SM 36:1	M+Na	C41H83N2O6P	1.51361	http://nonlinear.com/redirect/outbound?p=lipidmaps&param=LMSP03010031	0.0309892	2.15049	Control	Rapamycin Treated	1886.76	2900.57	1727.91	2141.75	1189.16	1303.13	526.891
13.45_788.6785n	789.686	13.4469	LMSP03010022	SM(d18:0/22:0)	SM 40:0	M+H, M+Na	C45H93N2O6P	1.75447	http://nonlinear.com/redirect/outbound?p=lipidmaps&param=LMSP03010022	0.0051376	1.71274	Control	Rapamycin Treated	3907.1	5162.47	3534.17	4137.46	2804.2	2306.23	2220.45
12.72_809.6516m/z	809.652	12.7223	LMSP03010006	SM(d18:1/22:0)	SM 40:1	M+Na	C45H91N2O6P	1.18137	http://nonlinear.com/redirect/outbound?p=lipidmaps&param=LMSP03010006	0.00328861	1.5924	Control	Rapamycin Treated	6131.5	7560.4	5579.24	5853.57	4270.86	3667.33	3895.21
12.27_758.6308n	759.638	12.2688	LMSP03010005	SM(d18:1/20:0)	SM 38:1	M+H, M+Na	C43H87N2O6P	0.79473	http://nonlinear.com/redirect/outbound?p=lipidmaps&param=LMSP03010005	0.00166699	1.53746	Control	Rapamycin Treated	18708.6	20529.6	16037.9	16563.4	11330.7	12127.4	11586.6

### Sheet: Up Rapacmycin v Control Pos
Compound	m/z	Retention time (min)	Accepted Compound ID	Accepted Description	Species	Adducts	Formula	Mass Error (ppm)	Compound Link	Anova (p)	Max Fold Change	Highest Mean	Lowest Mean	KP_L_01_pos	KP_L_02_pos	KP_L_03_pos	KP_L_04_pos	KP_L_R_02_pos	KP_L_R_03_pos	KP_L_R_04_pos
10.75_535.4966n	558.486	10.7475	LMSP02010024	Cer(d18:2/16:0)	Cer 34:2	M+Na, M+K	C34H65NO3	0.344488	http://nonlinear.com/redirect/outbound?p=lipidmaps&param=LMSP02010024	0.0284214	3.25311	Rapamycin Treated	Control	424.03	1197.46	402.502	192.926	1801.03	2152.48	1455.4
11.36_676.5281m/z	676.528	11.3587	HMDB0008851	PE(14:0/P-18:0)	PE 32:0p	M+H	C37H74NO7P	0.792348	http://nonlinear.com/redirect/outbound?p=hmdb&param=HMDB0008851	0.0068577	1.53791	Rapamycin Treated	Control	2396.91	1850.96	2015.06	1913.29	3136.99	2700.71	3593.03
4.76_913.5568n	936.546	4.76042	HMDB0015015	Sirolimus	Rapamycin	M+NH4, M+Na, M+K	C51H79NO13	1.77625	http://nonlinear.com/redirect/outbound?p=hmdb&param=HMDB0015015	1.76466e-09	173.569	Rapamycin Treated	Control	71.8838	82.7578	86.319	81.74	13489.7	13874.8	14643.5
16.07_766.6933m/z	766.693	16.0722	HMDB0042273	TG(14:0/14:1(9Z)/16:0)	TG 44:1	M+NH4	C47H88O6	1.80676	http://nonlinear.com/redirect/outbound?p=hmdb&param=HMDB0042273	0.00151582	1.58953	Rapamycin Treated	Control	565.359	460.393	578.414	498.164	763.396	853.737	889.148
15.72_746.6435n	769.633	15.7161	HMDB0042279	TG(14:0/14:1(9Z)/16:1(9Z))	TG 44:2	M+NH4, M+Na, M+K	C47H86O6	1.48247	http://nonlinear.com/redirect/outbound?p=hmdb&param=HMDB0042279	0.00231978	1.58895	Rapamycin Treated	Control	2463.12	1883.93	2466.8	2153.33	3307.26	3706.24	3672.82
15.37_744.6276n	767.617	15.368	HMDB0047886	TG(14:1(9Z)/14:1(9Z)/16:1(9Z))	TG 44:3	M+NH4, M+Na, M+K	C47H84O6	1.075	http://nonlinear.com/redirect/outbound?p=hmdb&param=HMDB0047886	0.00112348	1.58507	Rapamycin Treated	Control	1117.52	859.9	1083.2	1007.76	1598.7	1639.47	1598.33
16.59_776.6913n	799.681	16.5898	LMGL03013253	TG(12:0/14:1(9Z)/20:0)[iso6]	TG 46:1	M+NH4, M+Na, M+K	C49H92O6	2.47715	http://nonlinear.com/redirect/outbound?p=lipidmaps&param=LMGL03013253	0.00188096	1.75956	Rapamycin Treated	Control	15970.3	12775	16654.9	12925.7	22791.1	27251.2	26928.5
16.20_774.6746n	797.664	16.2027	LMGL03012820	TG(14:1(9Z)/14:1(9Z)/18:0)[iso3]	TG 46:2	M+NH4, M+Na, M+K	C49H90O6	1.16547	http://nonlinear.com/redirect/outbound?p=lipidmaps&param=LMGL03012820	0.00218474	1.95105	Rapamycin Treated	Control	18202	13056.5	18903.6	14473.4	27858.4	33112.1	33609.6
15.98_772.6594n	795.649	15.9769	HMDB0042541	TG(14:0/18:3(6Z,9Z,12Z)/14:0)	TG 46:3	M+NH4, M+Na, M+K	C49H88O6	1.7367	http://nonlinear.com/redirect/outbound?p=hmdb&param=HMDB0042541	0.00161564	1.83291	Rapamycin Treated	Control	7533.92	5366.65	7435.15	6255.48	11355	12531.9	12667.5
15.59_770.6433n	793.633	15.5856	HMDB0042548	TG(14:0/18:3(6Z,9Z,12Z)/14:1(9Z))	TG 46:4	M+NH4, M+Na, M+K	C49H86O6	1.16124	http://nonlinear.com/redirect/outbound?p=hmdb&param=HMDB0042548	0.00161909	1.87115	Rapamycin Treated	Control	2264.02	1533.98	2163.14	1971.65	3663.64	3784.33	3684.6
16.45_788.6914n	811.681	16.4463	HMDB0042512	TG(14:0/18:2(9Z,12Z)/15:0)	TG 47:2	M+NH4, M+Na, M+K	C50H92O6	2.60988	http://nonlinear.com/redirect/outbound?p=hmdb&param=HMDB0042512	0.000697346	1.62343	Rapamycin Treated	Control	4497.21	3562.54	4274.88	3823.35	6243.55	6691.65	6738.28
16.09_786.6750n	809.664	16.0939	HMDB0042542	TG(14:0/18:3(6Z,9Z,12Z)/15:0)	TG 47:3	M+NH4, M+Na, M+K	C50H90O6	1.62457	http://nonlinear.com/redirect/outbound?p=hmdb&param=HMDB0042542	0.000711025	1.8292	Rapamycin Treated	Control	1686.46	1277.21	1671.37	1389.15	2673.96	2796.54	2794.1
17.05_804.7228n	827.712	17.0506	LMGL03013260	TG(12:0/14:1(9Z)/22:0)[iso6]	TG 48:1	M+NH4, M+Na, M+K	C51H96O6	2.63803	http://nonlinear.com/redirect/outbound?p=lipidmaps&param=LMGL03013260	0.00123424	1.75191	Rapamycin Treated	Control	39741.1	34189.6	41295.3	31537.1	57961.4	67583.5	67292.3
17.62_790.7430n	813.732	17.6244	HMDB0042330	TG(14:0/16:1(9Z)/o-18:0)	TG 48:1o	M+Na, M+K	C51H98O5	1.99074	http://nonlinear.com/redirect/outbound?p=hmdb&param=HMDB0042330	0.00800029	1.74801	Rapamycin Treated	Control	6028.41	4406.34	6690.24	5162.16	8066.88	10771.1	10380.7
16.67_802.7063n	825.696	16.673	LMGL03015382	TG(15:1(9Z)/16:1(9Z)/17:0)[iso6]	TG 48:2	M+NH4, M+Na, M+K	C51H94O6	1.55922	http://nonlinear.com/redirect/outbound?p=lipidmaps&param=LMGL03015382	0.00275698	1.95035	Rapamycin Treated	Control	104932	74171	107983	78823.8	158757	185662	190820
17.27_788.7275n	811.717	17.2699	HMDB0047930	TG(14:1(9Z)/16:1(9Z)/o-18:0)	TG 48:2o	M+H, M+NH4, M+Na	C51H96O5	2.14659	http://nonlinear.com/redirect/outbound?p=hmdb&param=HMDB0047930	0.0113563	1.77878	Rapamycin Treated	Control	14861.4	9624.47	15140.4	11469.2	18770.9	24665.6	24729.2
16.35_800.6908n	823.68	16.3485	HMDB0042543	TG(14:0/18:3(6Z,9Z,12Z)/16:0)	TG 48:3	M+NH4, M+Na, M+K	C51H92O6	1.74895	http://nonlinear.com/redirect/outbound?p=hmdb&param=HMDB0042543	0.0024275	2.00443	Rapamycin Treated	Control	44689.2	30522.8	45447.5	34103.4	69734.5	80034.5	82889.2
16.09_798.6750n	821.664	16.0939	HMDB0042631	TG(14:0/20:4(5Z,8Z,11Z,14Z)/14:0)	TG 48:4	M+NH4, M+Na, M+K	C51H90O6	1.55885	http://nonlinear.com/redirect/outbound?p=hmdb&param=HMDB0042631	0.00151577	1.93476	Rapamycin Treated	Control	15522.6	10658.4	15262.3	12701.1	24831.9	26629.4	27106
17.27_818.7383n	841.727	17.2699	HMDB0011705	TG(15:0/18:1(9Z)/16:0)	TG 49:1	M+NH4, M+Na, M+K	C52H98O6	2.36612	http://nonlinear.com/redirect/outbound?p=hmdb&param=HMDB0011705	4.09954e-05	1.54999	Rapamycin Treated	Control	5017.78	5285.18	5067.47	4705.39	7501.28	7824.59	8012.12
16.91_816.7231n	839.712	16.9101	LMGL03014319	TG(14:0/17:2(9Z,12Z)/18:0)[iso6]	TG 49:2	M+NH4, M+Na, M+K	C52H96O6	2.9197	http://nonlinear.com/redirect/outbound?p=lipidmaps&param=LMGL03014319	0.000613863	1.70058	Rapamycin Treated	Control	11829.8	10136.6	12298.1	10013.2	17430.4	19370.7	19672.1
16.56_814.7066n	837.696	16.5551	HMDB0042422	TG(14:0/20:3(5Z,8Z,11Z)/15:0)	TG 49:3	M+NH4, M+Na, M+K	C52H94O6	1.94411	http://nonlinear.com/redirect/outbound?p=hmdb&param=HMDB0042422	0.00144159	1.8004	Rapamycin Treated	Control	8533.48	6463.36	8319.32	6417.84	12814.8	13429.1	13906
16.33_812.6903n	835.68	16.3284	HMDB0042632	TG(14:0/20:4(5Z,8Z,11Z,14Z)/15:0)	TG 49:4	M+NH4, M+Na, M+K	C52H92O6	1.11645	http://nonlinear.com/redirect/outbound?p=hmdb&param=HMDB0042632	0.00182505	1.89468	Rapamycin Treated	Control	2897.54	1987.25	2728.61	2195.02	4435.69	4608.02	4894.16
17.48_832.7544n	855.744	17.4819	HMDB0042276	TG(14:0/14:1(9Z)/22:0)	TG 50:1	M+NH4, M+Na, M+K	C53H100O6	2.87805	http://nonlinear.com/redirect/outbound?p=hmdb&param=HMDB0042276	0.000296296	1.67286	Rapamycin Treated	Control	64227.3	60160.8	66205.2	54524.4	95936.2	106971	104627
18.02_818.7748n	841.764	18.0182	HMDB0042360	TG(14:0/18:1(11Z)/o-18:0)	TG 50:1o	M+H, M+NH4, M+Na, M+K	C53H102O5	2.59246	http://nonlinear.com/redirect/outbound?p=hmdb&param=HMDB0042360	0.00824312	1.85573	Rapamycin Treated	Control	13443.6	9184.54	14191.9	10546.5	17922.4	25083.6	22918.5
17.13_830.7366n	853.726	17.1252	LMGL03015432	TG(15:1(9Z)/17:1(9Z)/18:0)[iso6]	TG 50:2	M+NH4, M+Na, M+K	C53H98O6	0.341902	http://nonlinear.com/redirect/outbound?p=lipidmaps&param=LMGL03015432	0.00255581	1.74827	Rapamycin Treated	Control	300946	243403	318559	236482	426586	500169	514772
17.67_816.7591n	839.748	17.6683	HMDB0047953	TG(14:1(9Z)/18:1(11Z)/o-18:0)	TG 50:2o	M+H, M+NH4, M+Na	C53H100O5	2.48766	http://nonlinear.com/redirect/outbound?p=hmdb&param=HMDB0047953	0.0112404	1.81651	Rapamycin Treated	Control	76724.7	49998.5	80532.7	59281	99084.1	133443	130599
16.78_828.7218n	851.711	16.7837	LMGL03015454	TG(15:1(9Z)/17:2(9Z,12Z)/18:0)[iso6]	TG 50:3	M+NH4, M+Na, M+K	C53H96O6	1.39118	http://nonlinear.com/redirect/outbound?p=lipidmaps&param=LMGL03015454	0.00411081	1.81496	Rapamycin Treated	Control	199779	146867	208603	149182	283212	331422	344249
17.37_814.7435n	837.733	17.3744	HMDB0042570	TG(14:0/18:3(6Z,9Z,12Z)/o-18:0)	TG 50:3o	M+H, M+NH4, M+Na	C53H98O5	2.53258	http://nonlinear.com/redirect/outbound?p=hmdb&param=HMDB0042570	0.0120477	1.76293	Rapamycin Treated	Control	50783.8	32522.2	50012.8	37185.4	62604.4	82723.7	80111.6
16.59_826.7058n	849.695	16.5898	LMGL03014001	TG(13:0/18:4(6Z,9Z,12Z,15Z)/19:0)[iso6]	TG 50:4	M+NH4, M+Na, M+K	C53H94O6	0.896572	http://nonlinear.com/redirect/outbound?p=lipidmaps&param=LMGL03014001	0.0026251	1.87132	Rapamycin Treated	Control	82821.9	57983.6	82161.7	62134.6	122728	138254	139155
17.15_812.7280n	835.717	17.1543	HMDB0048114	TG(14:1(9Z)/18:3(6Z,9Z,12Z)/o-18:0)	TG 50:4o	M+NH4, M+Na	C53H96O5	2.77136	http://nonlinear.com/redirect/outbound?p=hmdb&param=HMDB0048114	0.011416	1.60291	Rapamycin Treated	Control	27495.6	18957.1	26116.4	20630.5	32189.8	40863.8	38989.1
16.22_824.6898n	847.679	16.2244	HMDB0042721	TG(14:0/22:5(4Z,7Z,10Z,13Z,16Z)/14:0)	TG 50:5	M+NH4, M+Na, M+K	C53H92O6	0.514169	http://nonlinear.com/redirect/outbound?p=hmdb&param=HMDB0042721	0.00117385	1.92526	Rapamycin Treated	Control	18117.6	12608.5	17486	14739.2	29223	31210.1	30465.2
15.87_822.6749n	845.664	15.8684	HMDB0048162	TG(14:1(9Z)/20:4(5Z,8Z,11Z,14Z)/16:1(9Z))	TG 50:6	M+NH4, M+Na, M+K	C53H90O6	1.37264	http://nonlinear.com/redirect/outbound?p=hmdb&param=HMDB0048162	0.00136113	1.81569	Rapamycin Treated	Control	3215.91	2249.48	2901.38	2934.92	5266.59	5293.65	4830.04
17.68_864.8026m/z	864.803	17.6831	LMGL03013474	TG(12:0/18:1(9Z)/21:0)[iso6]	TG 51:1	M+NH4	C54H102O6	1.38099	http://nonlinear.com/redirect/outbound?p=lipidmaps&param=LMGL03013474	0.000268441	1.76656	Rapamycin Treated	Control	849.324	1001.5	1053.56	888.317	1696.71	1597.43	1730.88
18.21_832.7900n	855.779	18.2058	HMDB0043249	TG(15:0/18:1(11Z)/o-18:0)	TG 51:1o	M+Na, M+K	C54H104O5	1.99828	http://nonlinear.com/redirect/outbound?p=hmdb&param=HMDB0043249	0.00361671	1.88959	Rapamycin Treated	Control	864.994	628.517	863.098	644.366	1227.31	1623.67	1401.97
17.33_844.7540n	867.743	17.3292	LMGL03014385	TG(14:0/18:2(9Z,12Z)/19:0)[iso6]	TG 51:2	M+NH4, M+Na	C54H100O6	2.35033	http://nonlinear.com/redirect/outbound?p=lipidmaps&param=LMGL03014385	0.00186565	1.62779	Rapamycin Treated	Control	20953.8	17068.5	20913.1	16177.7	29291.1	30567.9	31842.1
17.87_830.7750n	853.764	17.8654	HMDB0043423	TG(15:0/18:2(9Z,12Z)/o-18:0)	TG 51:2o	M+NH4, M+Na, M+K	C54H102O5	2.68336	http://nonlinear.com/redirect/outbound?p=hmdb&param=HMDB0043423	0.00677138	1.87693	Rapamycin Treated	Control	5959.53	3766.52	5656.78	4428.18	7871.53	10295.5	9720.86
16.99_842.7379n	865.727	16.9886	LMGL03015460	TG(15:1(9Z)/17:2(9Z,12Z)/19:0)[iso6]	TG 51:3	M+NH4, M+Na	C54H98O6	1.88948	http://nonlinear.com/redirect/outbound?p=lipidmaps&param=LMGL03015460	0.00217622	1.62109	Rapamycin Treated	Control	18257.5	14975	18331.7	13971.5	25462.5	26427.5	27789.6
16.80_840.7209n	863.71	16.7993	LMGL03014436	TG(14:0/18:4(6Z,9Z,12Z,15Z)/19:0)[iso6]	TG 51:4	M+NH4, M+Na, M+K	C54H96O6	0.236316	http://nonlinear.com/redirect/outbound?p=lipidmaps&param=LMGL03014436	0.002715	1.58403	Rapamycin Treated	Control	11288.3	8835.5	10876	8600.44	15089.6	15625.2	16331.1
17.54_858.7688n	881.758	17.5397	HMDB0047731	TG(14:1(9Z)/14:0/24:1(15Z))	TG 52:1	M+NH4, M+Na, M+K	C55H102O6	1.33843	http://nonlinear.com/redirect/outbound?p=hmdb&param=HMDB0047731	0.00347926	1.5031	Rapamycin Treated	Control	439610	384281	460202	354475	566454	633145	647603
18.39_846.8063n	869.795	18.3895	HMDB0042420	TG(14:0/20:1(11Z)/o-18:0)	TG 52:1o	M+H, M+NH4, M+Na, M+K	C55H106O5	2.65993	http://nonlinear.com/redirect/outbound?p=hmdb&param=HMDB0042420	0.0162544	1.64339	Rapamycin Treated	Control	11159.5	7736.83	11267.9	8745.06	12936.6	18328.5	16692.3
18.06_844.7902n	867.779	18.0632	HMDB0048632	TG(16:1(9Z)/18:1(11Z)/o-18:0)	TG 52:2o	M+H, M+NH4, M+Na, M+K	C55H104O5	2.17565	http://nonlinear.com/redirect/outbound?p=hmdb&param=HMDB0048632	0.0137281	1.75555	Rapamycin Treated	Control	146076	93972.6	149610	111263	181306	246468	231771
17.20_856.7511n	879.74	17.1974	HMDB0043901	TG(16:0/16:0/20:3n6)	TG 52:3	M+H, M+NH4, M+Na, M+K	C55H100O6	-1.0374	http://nonlinear.com/redirect/outbound?p=hmdb&param=HMDB0043901	0.0096056	1.50946	Rapamycin Treated	Control	576014	466277	599213	436331	706228	797704	848369
17.76_842.7742n	865.763	17.7569	HMDB0042450	TG(14:0/20:3(5Z,8Z,11Z)/o-18:0)	TG 52:3o	M+H, M+NH4, M+Na	C55H102O5	1.80002	http://nonlinear.com/redirect/outbound?p=hmdb&param=HMDB0042450	0.024007	1.68078	Rapamycin Treated	Control	162105	102239	165331	115259	185796	254803	246338
16.89_854.7361n	877.725	16.8943	HMDB0043848	TG(16:0/14:0/22:4(7Z,10Z,13Z,16Z))	TG 52:4	M+NH4, M+Na, M+K	C55H98O6	-0.269163	http://nonlinear.com/redirect/outbound?p=hmdb&param=HMDB0043848	0.00458411	1.62069	Rapamycin Treated	Control	217325	169106	219741	162697	286565	321873	326136
17.58_840.7592n	863.748	17.5819	HMDB0042660	TG(14:0/20:4(5Z,8Z,11Z,14Z)/o-18:0)	TG 52:4o	M+NH4, M+Na	C55H100O5	2.48603	http://nonlinear.com/redirect/outbound?p=hmdb&param=HMDB0042660	0.0197172	1.6009	Rapamycin Treated	Control	79440.4	52218.7	75971.2	58122.2	88465.1	116639	113979
16.67_852.7206n	875.71	16.673	LMGL03013585	TG(12:0/20:0/20:5(5Z,8Z,11Z,14Z,17Z))[iso6]	TG 52:5	M+NH4, M+Na, M+K	C55H96O6	-0.0811365	http://nonlinear.com/redirect/outbound?p=lipidmaps&param=LMGL03013585	0.00159181	1.84295	Rapamycin Treated	Control	66969.3	47043.6	63739.6	52411.2	101766	110725	105643
17.28_861.7323m/z	861.732	17.2847	HMDB0048183	TG(14:1(9Z)/20:4(5Z,8Z,11Z,14Z)/o-18:0)	TG 52:5o	M+Na	C55H98O5	1.96472	http://nonlinear.com/redirect/outbound?p=hmdb&param=HMDB0048183	0.0105312	1.56788	Rapamycin Treated	Control	22655	15136.7	20577.4	18236	26591.7	32649.2	30839.5
18.05_892.8335m/z	892.834	18.0486	LMGL03013574	TG(12:0/19:1(9Z)/22:0)[iso6]	TG 53:1	M+NH4	C56H106O6	0.85649	http://nonlinear.com/redirect/outbound?p=lipidmaps&param=LMGL03013574	0.00218003	1.55926	Rapamycin Treated	Control	607.678	479.215	560.356	487.571	777.345	813.308	905.902
18.24_858.8064n	881.796	18.2444	HMDB0053289	TG(20:2n6/15:0/o-18:0)	TG 53:2o	M+H, M+NH4, M+Na, M+K	C56H106O5	2.79175	http://nonlinear.com/redirect/outbound?p=hmdb&param=HMDB0053289	0.0235963	1.53233	Rapamycin Treated	Control	5822.02	3968.6	5819.72	4463.61	6537.88	8775.55	7756.53
16.78_866.7361n	889.725	16.7837	HMDB0043039	TG(15:0/16:0/22:5(4Z,7Z,10Z,13Z,16Z))	TG 53:5	M+NH4, M+Na, M+K	C56H98O6	-0.259695	http://nonlinear.com/redirect/outbound?p=hmdb&param=HMDB0043039	0.00177558	1.66496	Rapamycin Treated	Control	4673.06	3519.7	4494.39	3719.55	6977.04	7037.97	6472.34
16.46_864.7206n	887.71	16.4645	HMDB0043045	TG(15:0/16:0/22:6(4Z,7Z,10Z,13Z,16Z,19Z))	TG 53:6	M+Na, M+K	C56H96O6	-0.150148	http://nonlinear.com/redirect/outbound?p=hmdb&param=HMDB0043045	0.000852327	1.86287	Rapamycin Treated	Control	760.965	558.524	665.406	596.961	1284.76	1218.16	1104.33
17.31_882.7675n	905.757	17.3144	HMDB0005370	TG(16:0/18:0/20:4(5Z,8Z,11Z,14Z))	TG 54:4	M+NH4, M+Na, M+K	C57H102O6	-0.105525	http://nonlinear.com/redirect/outbound?p=hmdb&param=HMDB0005370	0.00363284	1.50295	Rapamycin Treated	Control	279917	223568	271477	215901	356340	380419	380152
17.83_868.7892n	891.778	17.8343	HMDB0055550	TG(20:4(8Z,11Z,14Z,17Z)/16:0/o-18:0)	TG 54:4o	M+H, M+NH4, M+Na	C57H104O5	0.895047	http://nonlinear.com/redirect/outbound?p=hmdb&param=HMDB0055550	0.0351741	1.54126	Rapamycin Treated	Control	106518	67434.6	101610	80204.7	111768	159332	140148
16.99_880.7505n	903.74	16.9886	HMDB0043905	TG(16:0/16:0/22:5(4Z,7Z,10Z,13Z,16Z))	TG 54:5	M+H, M+NH4, M+Na, M+K	C57H100O6	-1.66006	http://nonlinear.com/redirect/outbound?p=hmdb&param=HMDB0043905	0.00110515	1.79483	Rapamycin Treated	Control	110846	81533.2	104737	86862.5	167746	178323	170813
17.50_866.7729n	889.762	17.4967	HMDB0055806	TG(22:5(7Z,10Z,13Z,16Z,19Z)/14:0/o-18:0)	TG 54:5o	M+NH4, M+Na, M+K	C57H102O5	0.244973	http://nonlinear.com/redirect/outbound?p=hmdb&param=HMDB0055806	0.0150374	1.6208	Rapamycin Treated	Control	54653	34692.3	50023.1	43643.2	64527.5	85213.3	72728.7
16.69_878.7363n	901.726	16.6889	HMDB0010418	TG(16:0/16:0/22:6(4Z,7Z,10Z,13Z,16Z,19Z))	TG 54:6	M+NH4, M+Na, M+K	C57H98O6	-0.0168393	http://nonlinear.com/redirect/outbound?p=hmdb&param=HMDB0010418	0.000863744	1.98483	Rapamycin Treated	Control	37095.6	26163.4	34405.1	28259.4	62148.2	64649.8	60654.1
17.27_864.7572n	887.746	17.2699	HMDB0055894	TG(22:6(4Z,7Z,10Z,13Z,16Z,19Z)/14:0/o-18:0)	TG 54:6o	M+H, M+NH4, M+Na	C57H100O5	0.172201	http://nonlinear.com/redirect/outbound?p=hmdb&param=HMDB0055894	0.0280981	1.54663	Rapamycin Treated	Control	12309.5	7282.38	10761.1	11207.1	14782.8	18195.4	15230.3
16.56_876.7210n	899.71	16.5551	HMDB0010502	TG(18:3(9Z,12Z,15Z)/18:1(11Z)/18:3(9Z,12Z,15Z))	TG 54:7	M+NH4, M+Na, M+K	C57H96O6	0.307677	http://nonlinear.com/redirect/outbound?p=hmdb&param=HMDB0010502	0.000600923	2.27434	Rapamycin Treated	Control	7293.49	5166.17	6664.23	5076.77	13518.8	14263.5	13498.1
16.18_874.7055n	897.695	16.181	HMDB0010507	TG(18:3(9Z,12Z,15Z)/18:2(9Z,12Z)/18:3(9Z,12Z,15Z))	TG 54:8	M+NH4, M+Na, M+K	C57H94O6	0.527169	http://nonlinear.com/redirect/outbound?p=hmdb&param=HMDB0010507	0.000503454	2.32616	Rapamycin Treated	Control	1430.99	1014.83	1324.75	1005.01	2760.18	2794.79	2776.61
17.21_917.7564m/z	917.756	17.2117	HMDB0043068	TG(15:0/18:0/22:5(4Z,7Z,10Z,13Z,16Z))	TG 55:5	M+Na	C58H102O6	-0.571007	http://nonlinear.com/redirect/outbound?p=hmdb&param=HMDB0043068	0.00243746	1.79911	Rapamycin Treated	Control	2853.87	2350.96	3006.03	2039.23	4587.24	4704.93	4538.57
16.96_892.7518n	915.741	16.9572	HMDB0043074	TG(15:0/18:0/22:6(4Z,7Z,10Z,13Z,16Z,19Z))	TG 55:6	M+NH4, M+Na, M+K	C58H100O6	-0.181333	http://nonlinear.com/redirect/outbound?p=hmdb&param=HMDB0043074	0.000983411	2.12355	Rapamycin Treated	Control	1371.69	1071.56	1222.82	898.534	2581.56	2345.17	2343.11
17.71_910.7979n	933.787	17.7126	HMDB0005373	TG(16:0/20:0/20:4(5Z,8Z,11Z,14Z))	TG 56:4	M+NH4, M+Na, M+K	C59H106O6	-1.15939	http://nonlinear.com/redirect/outbound?p=hmdb&param=HMDB0005373	0.0064412	1.57518	Rapamycin Treated	Control	92664.8	78258.2	92769.5	65105.3	121436	133609	133392
17.37_908.7832n	931.772	17.3744	HMDB0044986	TG(18:0/20:1(11Z)/18:4(6Z,9Z,12Z,15Z))	TG 56:5	M+NH4, M+Na	C59H104O6	-0.0789936	http://nonlinear.com/redirect/outbound?p=hmdb&param=HMDB0044986	0.00141001	1.94794	Rapamycin Treated	Control	37658.6	29205.5	35760.4	25733.5	60587.6	61865.3	65072.3
17.57_908.7821n	931.771	17.5679	HMDB0044986	TG(18:0/20:1(11Z)/18:4(6Z,9Z,12Z,15Z))	TG 56:5	M+NH4, M+Na	C59H104O6	-1.324	http://nonlinear.com/redirect/outbound?p=hmdb&param=HMDB0044986	0.00187544	2.14789	Rapamycin Treated	Control	33232.3	26598.8	31682.9	20384.9	60206.2	60016.4	60037.1
17.90_917.7925m/z	917.793	17.8956	HMDB0049617	TG(18:1(11Z)/20:4(8Z,11Z,14Z,17Z)/o-18:0)	TG 56:5o	M+Na	C59H106O5	-0.814446	http://nonlinear.com/redirect/outbound?p=hmdb&param=HMDB0049617	0.0189354	1.78639	Rapamycin Treated	Control	6689.64	4138.35	6363.58	4586.96	7660.26	11439.5	10079
17.18_906.7671n	929.756	17.1831	LMGL03010853	TG(16:0/18:0/22:6(4Z,7Z,10Z,13Z,16Z,19Z))[iso6]	TG 56:6	M+NH4, M+Na, M+K	C59H102O6	-0.576091	http://nonlinear.com/redirect/outbound?p=lipidmaps&param=LMGL03010853	0.00141036	2.12595	Rapamycin Treated	Control	52510.8	44508.6	50744.6	33580	94637.4	95701.7	98807.7
17.73_892.7881n	915.777	17.7273	HMDB0044667	TG(16:0/o-18:0/22:6(4Z,7Z,10Z,13Z,16Z,19Z))	TG 56:6o	M+NH4, M+Na	C59H104O5	-0.26753	http://nonlinear.com/redirect/outbound?p=hmdb&param=HMDB0044667	0.00693045	2.03856	Rapamycin Treated	Control	4869.12	3118.94	4588.43	3117.57	6537.63	8899.37	8557.92
17.00_904.7520n	927.741	17.0043	LMGL03014944	TG(14:1(9Z)/20:5(5Z,8Z,11Z,14Z,17Z)/22:1(11Z))[iso6]	TG 56:7	M+NH4, M+Na, M+K	C59H100O6	0.0282584	http://nonlinear.com/redirect/outbound?p=lipidmaps&param=LMGL03014944	0.00227994	2.27586	Rapamycin Treated	Control	18450.5	14751.8	17841.1	10738	34101.1	35208	36145.3
16.62_902.7367n	925.726	16.6238	HMDB0048372	TG(14:1(9Z)/22:6(4Z,7Z,10Z,13Z,16Z,19Z)/20:1(11Z))	TG 56:8	M+NH4, M+Na, M+K	C59H98O6	0.394246	http://nonlinear.com/redirect/outbound?p=hmdb&param=HMDB0048372	0.0061477	2.3029	Rapamycin Treated	Control	6702.86	5302.17	6838.34	3430.29	12244.5	12717.4	13508.6
16.29_900.7213n	923.711	16.2875	HMDB0048175	TG(14:1(9Z)/20:4(5Z,8Z,11Z,14Z)/22:4(7Z,10Z,13Z,16Z))	TG 56:9	M+NH4, M+Na, M+K	C59H96O6	0.698213	http://nonlinear.com/redirect/outbound?p=hmdb&param=HMDB0048175	0.00454049	2.38897	Rapamycin Treated	Control	1042.43	853.962	1051.58	539.729	2038.19	2079.34	2131.47
17.61_945.7881m/z	945.788	17.6101	HMDB0043097	TG(15:0/20:0/22:5(4Z,7Z,10Z,13Z,16Z))	TG 57:5	M+Na	C60H106O6	-0.0137604	http://nonlinear.com/redirect/outbound?p=hmdb&param=HMDB0043097	0.00469764	1.70756	Rapamycin Treated	Control	948.268	884.821	1049.48	677.46	1440.41	1566.31	1552.5
17.80_936.8142n	959.803	17.8027	HMDB0005408	TG(18:0/20:1(11Z)/20:4(5Z,8Z,11Z,14Z))	TG 58:5	M+NH4, M+Na, M+K	C61H108O6	-0.443356	http://nonlinear.com/redirect/outbound?p=hmdb&param=HMDB0005408	0.00519664	1.79335	Rapamycin Treated	Control	10407.4	8717	10265.2	6868.45	14358.2	17597.8	16811.5
18.26_922.8354n	945.825	18.2635	HMDB0055815	TG(22:5(7Z,10Z,13Z,16Z,19Z)/18:0/o-18:0)	TG 58:5o	M+NH4, M+Na	C61H110O5	0.0265323	http://nonlinear.com/redirect/outbound?p=hmdb&param=HMDB0055815	0.0137774	2.16572	Rapamycin Treated	Control	1164.35	712.221	1065.24	740.986	1397.49	2510.26	2074.17
17.55_957.7877m/z	957.788	17.5538	HMDB0046448	TG(22:0/14:1(9Z)/22:5(4Z,7Z,10Z,13Z,16Z))	TG 58:6	M+Na	C61H106O6	-0.539171	http://nonlinear.com/redirect/outbound?p=hmdb&param=HMDB0046448	0.0215175	1.66546	Rapamycin Treated	Control	5665.3	5389.92	5613.01	3307.25	7531.68	9126.43	8293.08
17.44_932.7836n	955.773	17.4359	LMGL03011360	TG(16:0/20:5(5Z,8Z,11Z,14Z,17Z)/22:2(13Z,16Z))[iso6]	TG 58:7	M+NH4, M+Na, M+K	C61H104O6	0.343737	http://nonlinear.com/redirect/outbound?p=lipidmaps&param=LMGL03011360	0.00445814	1.86877	Rapamycin Treated	Control	15540.7	14035.3	15425.2	9759.52	24970.7	25163.2	26617.5
17.20_932.7837n	955.773	17.1974	LMGL03011360	TG(16:0/20:5(5Z,8Z,11Z,14Z,17Z)/22:2(13Z,16Z))[iso6]	TG 58:7	M+NH4, M+Na	C61H104O6	0.389681	http://nonlinear.com/redirect/outbound?p=lipidmaps&param=LMGL03011360	0.00515673	1.95584	Rapamycin Treated	Control	9726.81	8674.47	9536.44	5751.15	16401.9	16030.4	16985.3
17.95_918.8031n	941.792	17.9545	HMDB0049700	TG(18:1(11Z)/o-18:0/22:6(4Z,7Z,10Z,13Z,16Z,19Z))	TG 58:7o	M+Na, M+K	C61H106O5	-0.968701	http://nonlinear.com/redirect/outbound?p=hmdb&param=HMDB0049700	0.00531869	2.24384	Rapamycin Treated	Control	1354.31	1013.62	1221.2	741.13	1998.02	2705.19	2584.11
17.71_941.7933m/z	941.793	17.7126	HMDB0055600	TG(20:4(8Z,11Z,14Z,17Z)/20:3(5Z,8Z,11Z)/o-18:0)	TG 58:7o	M+Na	C61H106O5	0.0337168	http://nonlinear.com/redirect/outbound?p=hmdb&param=HMDB0055600	0.00288217	2.66498	Rapamycin Treated	Control	1492.75	1025.68	1514.05	932.882	2547.1	3857.87	3519.47
17.07_930.7681n	953.757	17.066	HMDB0048243	TG(14:1(9Z)/22:5(4Z,7Z,10Z,13Z,16Z)/22:2(13Z,16Z))	TG 58:8	M+NH4, M+Na, M+K	C61H102O6	0.48658	http://nonlinear.com/redirect/outbound?p=hmdb&param=HMDB0048243	0.0170762	1.80869	Rapamycin Treated	Control	17867.7	16723.8	18614.3	9867.45	27267.7	28067.9	30224.1
16.75_928.7526n	951.742	16.7526	LMGL03011352	TG(16:1(9Z)/20:5(5Z,8Z,11Z,14Z,17Z)/22:3(10Z,13Z,16Z))[iso6]	TG 58:9	M+NH4, M+Na, M+K	C61H100O6	0.649268	http://nonlinear.com/redirect/outbound?p=lipidmaps&param=LMGL03011352	0.0118168	2.0533	Rapamycin Treated	Control	4067	3660.11	3954.61	2021.51	6908.17	7119.76	7074.66
18.15_964.8432n	987.832	18.1512	HMDB0005419	TG(20:0/20:1(11Z)/20:4(5Z,8Z,11Z,14Z))	TG 60:5	M+NH4, M+Na	C63H112O6	-2.76334	http://nonlinear.com/redirect/outbound?p=hmdb&param=HMDB0005419	0.00933519	1.83346	Rapamycin Treated	Control	2218.76	1876.55	2149.2	1444.03	2823.34	4112.8	3636.32
18.59_950.8679n	973.857	18.5863	HMDB0054948	TG(22:5(4Z,7Z,10Z,13Z,16Z)/20:0/o-18:0)	TG 60:5o	M+H, M+NH4, M+Na	C63H114O5	1.32066	http://nonlinear.com/redirect/outbound?p=hmdb&param=HMDB0054948	0.0407001	1.9104	Rapamycin Treated	Control	558.444	341.291	507.05	328.337	540.163	1053.77	892.158
17.87_962.8296n	985.819	17.8654	LMGL03011509	TG(18:3(9Z,12Z,15Z)/20:0/22:3(10Z,13Z,16Z))[iso6]	TG 60:6	M+NH4, M+Na, M+K	C63H110O6	-0.634691	http://nonlinear.com/redirect/outbound?p=lipidmaps&param=LMGL03011509	0.00427024	1.88969	Rapamycin Treated	Control	5093.22	4546.58	4706.44	3275.77	7231.86	9272.24	8470.93
18.30_948.8518n	971.841	18.3048	HMDB0055902	TG(22:6(4Z,7Z,10Z,13Z,16Z,19Z)/20:0/o-18:0)	TG 60:6o	M+H, M+NH4, M+Na	C63H112O5	0.905791	http://nonlinear.com/redirect/outbound?p=hmdb&param=HMDB0055902	0.00532914	2.9549	Rapamycin Treated	Control	970.475	550.263	878.338	561.204	1494.77	2715.17	2350.56
17.55_960.8150n	983.804	17.5538	HMDB0048237	TG(14:1(9Z)/22:5(4Z,7Z,10Z,13Z,16Z)/24:1(15Z))	TG 60:7	M+NH4, M+Na	C63H108O6	0.390028	http://nonlinear.com/redirect/outbound?p=hmdb&param=HMDB0048237	0.0132016	1.72394	Rapamycin Treated	Control	5558.64	5061.26	5194.25	3275.51	7362.67	8751.47	8567.99
17.33_958.7998n	981.789	17.3292	LMGL03016473	TG(18:3(6Z,9Z,12Z)/20:5(5Z,8Z,11Z,14Z,17Z)/22:0)[iso6]	TG 60:8	M+NH4, M+Na, M+K	C63H106O6	0.916319	http://nonlinear.com/redirect/outbound?p=lipidmaps&param=LMGL03016473	0.0297699	1.61873	Rapamycin Treated	Control	4699.11	4473.96	4474.22	2589.23	6255.12	6569.82	6886.92
17.83_967.8096m/z	967.81	17.8343	HMDB0055928	TG(22:6(4Z,7Z,10Z,13Z,16Z,19Z)/20:2n6/o-18:0)	TG 60:8o	M+Na	C63H108O5	0.781687	http://nonlinear.com/redirect/outbound?p=hmdb&param=HMDB0055928	0.00285732	3.01104	Rapamycin Treated	Control	557.837	333.079	484.529	286.568	996.897	1456.4	1300
18.26_1016.8787n	1039.87	18.2635	HMDB0051087	TG(20:3(5Z,8Z,11Z)/20:3(5Z,8Z,11Z)/24:1(15Z))	TG 64:7	M+NH4, M+Na, M+K	C67H116O6	1.51118	http://nonlinear.com/redirect/outbound?p=hmdb&param=HMDB0051087	0.0134927	1.74349	Rapamycin Treated	Control	580.887	468.685	636.29	412.464	724.542	1031.95	987.321
18.30_1042.8942n	1065.88	18.3048	HMDB0051249	TG(20:3(5Z,8Z,11Z)/22:4(7Z,10Z,13Z,16Z)/24:1(15Z))	TG 66:8	M+NH4, M+Na, M+K	C69H118O6	1.32483	http://nonlinear.com/redirect/outbound?p=hmdb&param=HMDB0051249	0.0185281	1.52187	Rapamycin Treated	Control	855.077	614.194	833.381	629.255	947.1	1191.03	1208.36

### Sheet: Up Control v Rapamycin Neg
Compound	m/z	Retention time (min)	Accepted Compound ID	Accepted Description	Species	Adducts	Formula	Mass Error (ppm)	Compound Link	Anova (p)	Max Fold Change	Highest Mean	Lowest Mean	KP_L_01_pos	KP_L_02_pos	KP_L_03_pos	KP_L_04_pos	KP_L_R_02_pos	KP_L_R_03_pos	KP_L_R_04_pos
10.22_673.5500n	672.543	10.2182	LMSP0501AA28	GlcCer(d18:0/14:0)	HexCer 32:0	M-H, M+Cl, M+FA-H	C38H75NO8	http://nonlinear.com/redirect/outbound?p=lipidmaps&param=LMSP0501AA28	0.00463205	1.1207	1.63196	Control	Rapamycin Treated	2428.73	3131.03	2587.62	2134.58	1478.62	1571.91	1674.77
13.54_785.6750n	784.668	13.535	LMSP0501AA21	GlcCer(d18:0/22:0)	HexCer 40:0	M-H, M+Cl, M+FA-H	C46H91NO8	http://nonlinear.com/redirect/outbound?p=lipidmaps&param=LMSP0501AA21	0.0141752	0.662374	1.61617	Control	Rapamycin Treated	870.056	1305.91	872.266	993.377	713.594	600.166	561.786
12.18_849.5862m/z	849.586	12.1812	LMGP06030019	PI(P-16:0/20:0)	PI 36:0p	M-H	C45H87O12P	http://nonlinear.com/redirect/outbound?p=lipidmaps&param=LMGP06030019	0.0010437	-0.0762918	1.72943	Control	Rapamycin Treated	6360.25	7025.95	6814.93	5784.15	3215.71	4007.29	4046.03
9.98_721.5508m/z	721.551	9.97902	LMSP03010030	SM(d18:0/14:0)	SM 32:0	M+FA-H	C37H77N2O6P	http://nonlinear.com/redirect/outbound?p=lipidmaps&param=LMSP03010030	0.00216736	1.00247	1.67763	Control	Rapamycin Treated	2960.43	3644.08	3120.41	2577.15	1827.8	1742.17	1929.79
10.87_749.5815m/z	749.582	10.8658	LMSP03010004	SM(d18:0/16:0)	SM 34:0	M+FA-H	C39H81N2O6P	http://nonlinear.com/redirect/outbound?p=lipidmaps&param=LMSP03010004	0.00587565	0.13517	1.54449	Control	Rapamycin Treated	960.573	1169.98	954.687	938.637	760.432	564.241	629.309

### Sheet: Up Rapamycin v Control Neg
Compound	m/z	Retention time (min)	Accepted Compound ID	Accepted Description	Species	Adducts	Formula	Mass Error (ppm)	Compound Link	Anova (p)	Max Fold Change	Highest Mean	Lowest Mean	KP_L_01_pos	KP_L_02_pos	KP_L_03_pos	KP_L_04_pos	KP_L_R_02_pos	KP_L_R_03_pos	KP_L_R_04_pos
4.73_913.5562n	912.549	4.73492	LMPK06000003	Sirolimus	Rapamycin	M-H, M+Cl, M+FA-H	C51H79NO13	http://nonlinear.com/redirect/outbound?p=lipidmaps&param=LMPK06000003	3.82472e-13	1.16586	Infinity	Rapamycin Treated	Control	0	0	0	0	11943.1	11848.7	11142.9
